# Polymorphic mobile element insertions contribute to gene expression and alternative splicing in human tissues

**DOI:** 10.1101/2020.05.23.111310

**Authors:** Xiaolong Cao, Yeting Zhang, Lindsay M Payer, Hannah Lords, Jared P Steranka, Kathleen H Burns, Jinchuan Xing

## Abstract

**Background:** Mobile elements are a major source of human structural variants and some mobile elements can regulate gene expression and alternative splicing. However, the impact of polymorphic mobile element insertions (pMEIs) on gene expression and splicing in diverse human tissues has not been thoroughly studied. The multi-tissue gene expression and whole genome sequencing data generated by the Genotype-Tissue Expression (GTEx) project provide a great opportunity to systematic determine pMEIs’ role in gene expression regulation in human tissues.

**Results:** Using the GTEx whole genome sequencing data, we identified 20,545 high-quality pMEIs from 639 individuals. We then identified pMEI-associated expression quantitative trait loci (eQTLs) and splicing quantitative trait loci (sQTLs) in 48 tissues by joint analysis of variants including pMEIs, single-nucleotide polymorphisms, and insertions/deletions. pMEIs were predicted to be the potential causal variant for 3,522 of the 30,147 significant eQTLs, and 3,717 of the 21,529 significant sQTLs. The pMEIs associated eQTLs and sQTLs show high level of tissue-specificity, and the pMEIs were enriched in the proximity of affected genes and in regulatory elements. Using reporter assays, we confirmed that several pMEIs associated with eQTLs and sQTLs can alter gene expression levels and isoform proportions.

**Conclusion:** Overall, our study shows that pMEIs are associated with thousands of gene expression and splicing variations in different tissues, and pMEIs could have a significant role in regulating tissue-specific gene expression/splicing. Detailed mechanisms for pMEI’s role in gene regulation in different tissues will be an important direction for future human genomic studies.
