## Supplemental Tables for "Polymorphic mobile element insertions contribute to gene expression and alternative splicing in human tissues"

### Sheet: S1
Table S1 Number of samples, expressed genes, and eQTL results for each tissue
tissue short name	tissue name	# individuals	gene|total	gene|coding	gene|noncoding	eQTL|ME-gene	eQTL|ME-coding	eQTL|ME-noncoding	eQTL|Gene	eQTL|Gene-coding	eQTL|Gene-noncoding	eQTL|ME	eQTL|ME-insertion	eQTL|ME-deletion	Causal|ME-gene	Causal|ME-coding	Causal|ME-noncoding	Causal|Gene	Causal|Gene-coding	Causal|Gene-noncoding	Causal|ME	Causal|ME-insertion	Causal|ME-deletion	HigestCausal|ME-gene	HigestCausal|ME-coding	HigestCausal|ME-noncoding	HigestCausal|Gene	HigestCausal|Gene-coding	HigestCausal|Gene-noncoding	HigestCausal|ME	HigestCausal|ME-insertion	HigestCausal|ME-deletion	Causal percentage	highest causal percentage
AdS	Adipose_Subcutaneous	377	23909	16417	7492	1273	837	436	1013	678	335	675	461	214	130	89	41	124	84	40	107	77	30	38	27	11	38	27	11	28	18	10	0.122409	0.0375123
AdV	Adipose_Visceral_Omentum	308	23951	16502	7449	853	544	309	679	438	241	492	349	143	101	69	32	96	65	31	84	57	27	34	25	9	34	25	9	26	16	10	0.141384	0.0500736
AG	Adrenal_Gland	172	23092	16223	6869	477	304	173	391	257	134	303	212	91	60	39	21	57	38	19	50	32	18	17	14	3	17	14	3	13	6	7	0.14578	0.0434783
ArA	Artery_Aorta	258	23126	16233	6893	832	557	275	677	467	210	488	340	148	84	60	24	80	57	23	72	50	22	24	17	7	24	17	7	19	11	8	0.118168	0.0354505
ArC	Artery_Coronary	150	23782	16473	7309	315	204	111	253	167	86	205	155	50	39	26	13	38	25	13	35	28	7	9	7	2	9	7	2	7	4	3	0.150198	0.0355731
ArT	Artery_Tibial	377	22636	16051	6585	1228	846	382	983	689	294	663	458	205	118	78	40	113	74	39	97	72	25	28	20	8	28	20	8	20	15	5	0.114954	0.0284842
BAm	Brain_Amygdala	83	23604	16562	7042	124	61	63	88	51	37	79	58	21	19	13	6	18	12	6	19	14	5	7	7	0	7	7	0	7	3	4	0.204545	0.0795455
BAn	Brain_Anterior_cingulate_cortex_BA24	105	23757	16567	7190	289	161	128	224	132	92	190	134	56	47	25	22	46	24	22	45	31	14	13	9	4	13	9	4	13	8	5	0.205357	0.0580357
BCa	Brain_Caudate_basal_ganglia	141	23980	16596	7384	361	206	155	284	170	114	238	160	78	40	28	12	38	27	11	37	27	10	15	12	3	15	12	3	13	8	5	0.133803	0.0528169
BCH	Brain_Cerebellar_Hemisphere	121	24388	16483	7905	541	319	222	435	267	168	315	217	98	71	43	28	69	42	27	59	44	15	21	17	4	21	17	4	15	10	5	0.158621	0.0482759
BC	Brain_Cerebellum	149	24628	16602	8026	729	455	274	588	381	207	405	280	125	85	63	22	84	62	22	69	44	25	25	21	4	25	21	4	17	10	7	0.142857	0.042517
BCo	Brain_Cortex	134	23994	16672	7322	428	256	172	344	211	133	270	187	83	55	36	19	54	35	19	50	35	15	13	8	5	13	8	5	13	7	6	0.156977	0.0377907
BFC	Brain_Frontal_Cortex_BA9	113	24009	16633	7376	296	170	126	232	136	96	187	137	50	52	33	19	46	29	17	48	34	14	13	6	7	13	6	7	12	8	4	0.198276	0.0560345
BHi	Brain_Hippocampus	107	23767	16644	7123	203	109	94	150	87	63	132	98	34	41	23	18	38	20	18	35	27	8	11	6	5	11	6	5	11	8	3	0.253333	0.0733333
BHy	Brain_Hypothalamus	104	24551	16901	7650	190	97	93	140	77	63	123	92	31	30	20	10	29	19	10	25	18	7	10	8	2	10	8	2	9	6	3	0.207143	0.0714286
BNu	Brain_Nucleus_accumbens_basal_ganglia	126	24301	16626	7675	292	171	121	229	145	84	187	123	64	37	25	12	33	25	8	36	26	10	11	8	3	11	8	3	11	7	4	0.144105	0.0480349
BPu	Brain_Putamen_basal_ganglia	107	23305	16403	6902	257	149	108	195	119	76	167	123	44	40	23	17	37	20	17	37	31	6	14	10	4	14	10	4	14	12	2	0.189744	0.0717949
BSp	Brain_Spinal_cord_cervical_c-1	79	24232	16818	7414	159	77	82	126	68	58	102	76	26	26	15	11	25	15	10	25	19	6	5	3	2	5	3	2	5	4	1	0.198413	0.0396825
BSu	Brain_Substantia_nigra	78	23559	16598	6961	118	48	70	90	43	47	76	53	23	18	12	6	18	12	6	17	11	6	7	6	1	7	6	1	6	4	2	0.2	0.0777778
Br	Breast_Mammary_Tissue	246	24973	16814	8159	631	388	243	488	305	183	359	255	104	81	57	24	79	55	24	67	51	16	31	22	9	31	22	9	25	19	6	0.161885	0.0635246
CE	Cells_EBV-transformed_lymphocytes	113	22184	15138	7046	336	202	134	257	159	98	203	153	50	46	29	17	44	27	17	43	34	9	10	6	4	10	6	4	9	6	3	0.171206	0.0389105
CT	Cells_Transformed_fibroblasts	291	21519	15330	6189	995	720	275	843	620	223	600	422	178	113	83	30	109	80	29	97	69	28	36	32	4	36	32	4	33	24	9	0.1293	0.0427046
CoS	Colon_Sigmoid	199	23709	16586	7123	572	356	216	459	291	168	345	250	95	80	58	22	79	57	22	65	49	16	28	22	6	28	22	6	21	12	9	0.172113	0.0610022
CoT	Colon_Transverse	240	24508	16796	7712	690	418	272	564	351	213	398	285	113	95	61	34	91	60	31	79	60	19	26	19	7	26	19	7	21	16	5	0.161348	0.0460993
EG	Esophagus_Gastroesophageal_Junction	210	23278	16353	6925	639	407	232	523	346	177	376	258	118	92	57	35	88	55	33	81	56	25	28	19	9	28	19	9	24	13	11	0.16826	0.0535373
EMc	Esophagus_Mucosa	348	23263	16365	6898	1193	853	340	949	686	263	629	448	181	130	102	28	123	95	28	105	74	31	44	32	12	44	32	12	35	20	15	0.12961	0.0463646
EMs	Esophagus_Muscularis	327	23009	16271	6738	1137	778	359	920	641	279	607	425	182	117	88	29	112	83	29	100	71	29	34	25	9	34	25	9	29	20	9	0.121739	0.0369565
HA	Heart_Atrial_Appendage	260	22491	15993	6498	743	518	225	588	417	171	439	314	125	107	73	34	98	66	32	84	63	21	36	26	10	36	26	10	30	23	7	0.166667	0.0612245
HL	Heart_Left_Ventricle	266	20829	15285	5544	620	437	183	486	349	137	363	261	102	63	49	14	59	45	14	54	41	13	20	17	3	20	17	3	16	10	6	0.121399	0.0411523
Li	Liver	147	21690	15701	5989	267	171	96	219	147	72	182	137	45	44	35	9	40	31	9	35	28	7	15	14	1	15	14	1	12	7	5	0.182648	0.0684932
Lu	Lung	373	25298	16901	8397	1150	758	392	906	620	286	611	425	186	107	73	34	106	72	34	92	60	32	36	26	10	36	26	10	29	20	9	0.116998	0.0397351
MSG	Minor_Salivary_Gland	82	24575	16750	7825	126	66	60	98	58	40	91	72	19	25	11	14	21	10	11	22	19	3	9	6	3	9	6	3	9	9	0	0.214286	0.0918367
MuS	Muscle_Skeletal	481	20529	15252	5277	1201	883	318	967	710	257	665	447	218	117	88	29	111	82	29	99	60	39	35	28	7	35	28	7	29	17	12	0.114788	0.0361944
NT	Nerve_Tibial	351	24997	16706	8291	1490	983	507	1199	817	382	754	527	227	139	91	48	136	90	46	112	80	32	52	34	18	52	34	18	38	24	14	0.113428	0.0433695
O	Ovary	119	24449	16478	7971	289	143	146	229	123	106	181	130	51	53	24	29	49	23	26	44	30	14	12	8	4	12	8	4	10	8	2	0.213974	0.0524017
Pa	Pancreas	214	22029	15976	6053	637	422	215	525	361	164	402	283	119	82	56	26	77	52	25	72	49	23	31	24	7	31	24	7	26	18	8	0.146667	0.0590476
Pi	Pituitary	153	25929	17196	8733	488	287	201	399	247	152	302	208	94	66	41	25	65	40	25	57	42	15	22	18	4	22	18	4	17	13	4	0.162907	0.0551378
Pr	Prostate	130	25675	17058	8617	314	166	148	238	131	107	191	137	54	56	33	23	51	30	21	46	31	15	17	13	4	17	13	4	15	12	3	0.214286	0.0714286
SN	Skin_Not_Sun_Exposed_Suprapubic	330	24493	16844	7649	1049	702	347	843	572	271	563	393	170	121	79	42	117	77	40	101	72	29	38	24	14	38	24	14	30	20	10	0.13879	0.0450771
SS	Skin_Sun_Exposed_Lower_leg	405	24410	16786	7624	1284	866	418	1029	709	320	646	461	185	112	74	38	110	72	38	96	66	30	38	25	13	38	25	13	30	21	9	0.1069	0.0369291
SIT	Small_Intestine_Terminal_Ileum	122	25288	16972	8316	295	160	135	226	130	96	182	138	44	45	29	16	43	29	14	40	31	9	17	8	9	17	8	9	13	10	3	0.190265	0.0752212
Sp	Spleen	144	24626	16479	8147	485	298	187	399	255	144	307	222	85	76	51	25	75	50	25	63	49	14	14	9	5	14	9	5	12	10	2	0.18797	0.0350877
St	Stomach	231	23402	16582	6820	569	376	193	460	313	147	355	249	106	62	50	12	57	45	12	53	37	16	23	19	4	23	19	4	21	15	6	0.123913	0.05
Te	Testis	219	33556	18586	14970	1207	643	564	998	540	458	705	492	213	118	66	52	114	63	51	106	74	32	36	25	11	36	25	11	31	22	9	0.114228	0.0360721
Th	Thyroid	390	25244	16758	8486	1609	1046	563	1266	839	427	789	559	230	144	90	54	139	87	52	114	82	32	51	32	19	51	32	19	36	20	16	0.109795	0.0402844
U	Uterus	98	24405	16534	7871	205	91	114	150	75	75	124	90	34	28	17	11	28	17	11	24	18	6	4	3	1	4	3	1	4	3	1	0.186667	0.0266667
V	Vagina	103	24940	16806	8134	171	84	87	128	72	56	106	77	29	24	13	11	24	13	11	20	14	6	6	4	2	6	4	2	6	4	2	0.1875	0.046875
B	Whole_Blood	360	20060	14839	5221	790	570	220	632	471	161	458	306	152	86	59	27	83	57	26	73	47	26	33	24	9	33	24	9	27	16	11	0.131329	0.0522152
	overall**	605	38175	19064	19111	8204	5519	2685	6342	4243	2099	2422	1689	733	1810	1206	604	1588	1062	526	956	675	281	480	325	155	433	294	139	282	182	100
Note:
** the overall row is not the sum of values in different tissues.

### Sheet: S2
Table S2 number of samples and sQTL results for each tissue
tissue short name	tissue name	# individuals	sQTL|ME-events	sQTL|ME-internal	sQTL|ME-edge	sQTL|events	sQTL|events-internal	sQTL|events-edge	sQTL|ME	sQTL|ME-insertion	sQTL|ME-deletion	Causal|ME-events	Causal|ME-internal	Causal|ME-edge	Causal|events	Causal|events-internal	Causal|events-edge	Causal|ME	Causal|ME-insertion	Causal|ME-deletion	HigestCausal|ME-events	HigestCausal|ME-internal	HigestCausal|ME-edge	HigestCausal|events	HigestCausal|events-internal	HigestCausal|events-edge	HigestCausal|ME	HigestCausal|ME-insertion	HigestCausal|ME-deletion	Causal percentage	highest causal percentage
AdS	Adipose_Subcutaneous	377	1043	589	454	844	478	366	383	265	118	157	79	78	139	71	68	89	70	19	39	23	16	39	23	16	25	20	5	0.150527	0.0373921
AdV	Adipose_Visceral_Omentum	308	577	307	270	470	256	214	242	166	76	79	35	44	76	34	42	57	46	11	22	14	8	22	14	8	17	13	4	0.136915	0.0381282
AG	Adrenal_Gland	172	341	183	158	283	163	120	166	121	45	50	21	29	49	21	28	37	26	11	11	7	4	11	7	4	11	8	3	0.146628	0.0322581
ArA	Artery_Aorta	258	591	330	261	499	271	228	259	188	71	108	51	57	103	48	55	73	51	22	27	16	11	27	16	11	23	12	11	0.182741	0.0456853
ArC	Artery_Coronary	150	264	126	138	235	111	124	148	100	48	52	25	27	49	23	26	40	30	10	13	6	7	13	6	7	13	9	4	0.19697	0.0492424
ArT	Artery_Tibial	377	901	481	420	750	400	350	336	243	93	118	54	64	113	51	62	80	62	18	30	16	14	30	16	14	21	14	7	0.130966	0.0332963
BAm	Brain_Amygdala	83	187	72	115	161	69	92	91	66	25	41	16	25	36	15	21	31	27	4	10	4	6	10	4	6	9	8	1	0.219251	0.0534759
BAn	Brain_Anterior_cingulate_cortex_BA24	105	247	123	124	208	110	98	130	93	37	35	15	20	35	15	20	27	20	7	11	3	8	11	3	8	10	7	3	0.1417	0.0445344
BCa	Brain_Caudate_basal_ganglia	141	278	152	126	226	133	93	135	95	40	56	34	22	52	30	22	40	31	9	10	6	4	10	6	4	10	5	5	0.201439	0.0359712
BCH	Brain_Cerebellar_Hemisphere	121	371	176	195	305	148	157	158	117	41	73	34	39	70	32	38	48	37	11	12	8	4	12	8	4	10	8	2	0.196765	0.032345
BC	Brain_Cerebellum	149	418	200	218	320	167	153	161	106	55	58	26	32	56	25	31	43	32	11	16	6	10	16	6	10	14	9	5	0.138756	0.0382775
BCo	Brain_Cortex	134	291	133	158	229	111	118	134	94	40	71	29	42	60	25	35	49	35	14	11	7	4	11	7	4	10	8	2	0.243986	0.0378007
BFC	Brain_Frontal_Cortex_BA9	113	244	100	144	206	93	113	131	105	26	41	15	26	40	15	25	34	31	3	5	2	3	5	2	3	4	4	0	0.168033	0.0204918
BHi	Brain_Hippocampus	107	195	76	119	166	73	93	101	71	30	58	18	40	51	18	33	37	29	8	12	5	7	12	5	7	9	6	3	0.297436	0.0615385
BHy	Brain_Hypothalamus	104	235	107	128	196	95	101	118	81	37	53	19	34	50	17	33	33	24	9	8	5	3	8	5	3	8	6	2	0.225532	0.0340426
BNu	Brain_Nucleus_accumbens_basal_ganglia	126	313	141	172	264	127	137	151	109	42	79	31	48	71	28	43	54	40	14	19	8	11	19	8	11	14	10	4	0.252396	0.0607029
BPu	Brain_Putamen_basal_ganglia	107	206	88	118	171	80	91	102	75	27	46	15	31	41	13	28	32	27	5	14	4	10	14	4	10	10	7	3	0.223301	0.0679612
BSp	Brain_Spinal_cord_cervical_c-1	79	94	36	58	73	32	41	58	38	20	33	11	22	25	8	17	22	16	6	6	3	3	6	3	3	6	3	3	0.351064	0.0638298
BSu	Brain_Substantia_nigra	78	81	21	60	60	21	39	42	31	11	25	3	22	24	3	21	15	10	5	3	0	3	3	0	3	3	1	2	0.308642	0.037037
Br	Breast_Mammary_Tissue	246	576	326	250	452	263	189	239	176	63	97	45	52	89	41	48	58	43	15	24	13	11	24	13	11	20	12	8	0.168403	0.0416667
CE	Cells_EBV-transformed_lymphocytes	113	315	139	176	260	124	136	145	109	36	69	26	43	65	25	40	42	31	11	19	7	12	19	7	12	12	8	4	0.219048	0.0603175
CT	Cells_Transformed_fibroblasts	291	665	354	311	573	314	259	282	195	87	115	47	68	106	44	62	79	56	23	19	12	7	19	12	7	18	11	7	0.172932	0.0285714
CoS	Colon_Sigmoid	199	461	234	227	385	201	184	226	160	66	94	38	56	88	36	52	60	44	16	27	14	13	27	14	13	20	14	6	0.203905	0.0585683
CoT	Colon_Transverse	240	571	308	263	474	263	211	260	178	82	94	39	55	91	37	54	71	48	23	19	9	10	19	9	10	16	9	7	0.164623	0.033275
EG	Esophagus_Gastroesophageal_Junction	210	424	206	218	359	182	177	189	143	46	71	30	41	69	29	40	47	37	10	21	12	9	21	12	9	13	8	5	0.167453	0.0495283
EMc	Esophagus_Mucosa	348	619	347	272	505	290	215	256	183	73	96	42	54	92	40	52	60	43	17	29	16	13	29	16	13	19	11	8	0.155089	0.0468498
EMs	Esophagus_Muscularis	327	699	355	344	577	292	285	277	195	82	104	44	60	98	42	56	68	50	18	21	12	9	21	12	9	15	9	6	0.148784	0.0300429
HA	Heart_Atrial_Appendage	260	408	189	219	351	165	186	188	131	57	74	30	44	72	29	43	49	37	12	11	4	7	11	4	7	8	5	3	0.181373	0.0269608
HL	Heart_Left_Ventricle	266	322	149	173	277	131	146	166	124	42	75	29	46	72	27	45	49	38	11	21	8	13	21	8	13	15	10	5	0.232919	0.0652174
Li	Liver	147	136	82	54	125	75	50	85	64	21	28	16	12	26	15	11	21	13	8	7	3	4	7	3	4	6	3	3	0.205882	0.0514706
Lu	Lung	373	720	381	339	589	312	277	278	199	79	112	48	64	107	48	59	67	51	16	33	19	14	33	19	14	20	13	7	0.155556	0.0458333
MSG	Minor_Salivary_Gland	82	122	49	73	108	44	64	80	57	23	41	13	28	40	12	28	28	23	5	9	2	7	9	2	7	6	6	0	0.336066	0.0737705
MuS	Muscle_Skeletal	481	686	384	302	576	323	253	281	186	95	96	47	49	92	45	47	69	45	24	27	20	7	27	20	7	25	17	8	0.139942	0.0393586
NT	Nerve_Tibial	351	983	553	430	820	467	353	362	247	115	141	70	71	134	68	66	92	61	31	30	17	13	30	17	13	22	13	9	0.143438	0.0305188
O	Ovary	119	252	126	126	213	118	95	144	107	37	46	22	24	46	22	24	38	29	9	10	6	4	10	6	4	9	7	2	0.18254	0.0396825
Pa	Pancreas	214	408	189	219	348	172	176	180	132	48	77	35	42	74	34	40	49	42	7	15	9	6	15	9	6	12	9	3	0.188725	0.0367647
Pi	Pituitary	153	461	226	235	388	192	196	204	142	62	85	40	45	82	39	43	61	43	18	22	15	7	22	15	7	20	9	11	0.184382	0.0477223
Pr	Prostate	130	339	157	182	293	140	153	168	116	52	89	28	61	84	27	57	53	35	18	17	7	10	17	7	10	15	8	7	0.262537	0.0501475
SN	Skin_Not_Sun_Exposed_Suprapubic	330	746	434	312	605	359	246	303	218	85	115	71	44	111	69	42	76	55	21	35	25	10	35	25	10	23	14	9	0.154155	0.0469169
SS	Skin_Sun_Exposed_Lower_leg	405	972	577	395	780	467	313	359	254	105	137	71	66	127	66	61	83	66	17	41	20	21	41	20	21	23	17	6	0.140947	0.0421811
SIT	Small_Intestine_Terminal_Ileum	122	230	120	110	193	102	91	132	94	38	50	22	28	45	19	26	40	26	14	12	5	7	12	5	7	12	7	5	0.217391	0.0521739
Sp	Spleen	144	419	205	214	367	180	187	207	151	56	75	35	40	73	33	40	62	45	17	24	9	15	24	9	15	18	13	5	0.178998	0.0572792
St	Stomach	231	382	188	194	305	158	147	182	138	44	62	23	39	55	19	36	42	30	12	17	3	14	17	3	14	14	8	6	0.162304	0.0445026
Te	Testis	219	885	472	413	744	406	338	347	233	114	135	51	84	134	51	83	83	59	24	56	20	36	56	20	36	26	17	9	0.152542	0.0632768
Th	Thyroid	390	1120	614	506	946	521	425	389	271	118	164	85	79	156	82	74	93	68	25	46	29	17	46	29	17	23	16	7	0.146429	0.0410714
U	Uterus	98	217	101	116	195	97	98	116	75	41	47	24	23	43	23	20	36	22	14	10	7	3	10	7	3	10	3	7	0.21659	0.0460829
V	Vagina	103	203	95	108	175	91	84	109	78	31	38	22	16	37	21	16	30	18	12	10	7	3	10	7	3	9	4	5	0.187192	0.0492611
B	Whole_Blood	360	311	182	129	266	145	121	138	103	35	57	31	26	55	30	25	42	31	11	22	11	11	22	11	11	18	11	7	0.18328	0.0707395
	overall**	605	8000	3669	4331	7184	3234	3950	1734	1248	486	2495	1090	1405	2301	993	1308	866	637	229	686	327	359	661	305	356	342	222	120
Note:
** the overall row is not the sum of values in different tissues.

### Sheet: S3
Table S3 LCL eQTLs in the current study and the 1KGP study (Spirito et al. 2019)
		This study					Spirito et al. 2019
Gene	ME_GRCh37_id	T-statistic	pvalue	FDR	beta	ME_1KGP_id	T-statistic	pvalue	FDR	beta
ENSG00000262539	17_44223917_DEL_ME_ALU	16.3838	6.90336e-29	3.38465e-24	1.45445	DEL_pindel_45694	25.7559	6.05e-90	6.13e-82	1.43851
ENSG00000214425	17_44223917_DEL_ME_ALU	-16.1233	2.0504e-28	5.02646e-24	-1.30513	DEL_pindel_45694
ENSG00000263503	17_44223917_DEL_ME_ALU	15.2747	7.55553e-27	1.2348e-22	1.2598	DEL_pindel_45694
ENSG00000214401	17_44223917_DEL_ME_ALU	14.1418	1.07269e-24	1.31482e-20	1.23181	DEL_pindel_45694	20.5796	1.88e-66	4.76e-59	1.25046
ENSG00000262539	17_44176406_DEL_ME_ALU	13.484	2.04702e-23	2.00727e-19	1.35946	DEL_pindel_45690	26.879	6.04e-95	1.23e-86	1.51261
ENSG00000214425	17_44176406_DEL_ME_ALU	-12.9772	2.05476e-22	1.67905e-18	-1.20896	DEL_pindel_45690
ENSG00000205038	8_110510320_DEL_ME_ALU	12.8495	3.69017e-22	2.58465e-18	1.22636	DEL_pindel_26845	14.4578	4.69e-39	1.09e-32	2.23911
ENSG00000263503	17_44176406_DEL_ME_ALU	12.59	1.2193e-21	7.47263e-18	1.17136	DEL_pindel_45690
ENSG00000214401	17_44176406_DEL_ME_ALU	11.3773	3.54868e-19	1.9332e-15	1.12659	DEL_pindel_45690	22.551	1.86e-75	5.4e-68	1.35216
ENSG00000214425	17_43670097_INS_ME_SVA	-11.1499	1.04279e-18	5.1127e-15	-1.32053	SVA_umary_SVA_705	-7.25502	1.82e-12	2.68e-08	-0.162567
ENSG00000264070	17_44223917_DEL_ME_ALU	10.8963	3.48477e-18	1.55323e-14	1.24105	DEL_pindel_45694
ENSG00000214078	20_34458566_INS_ME_ALU	-10.7416	7.28839e-18	2.97785e-14	-1.8332	ALU_umary_ALU_12145	-7.06868	6.16e-12	7.94e-08	-29.3088
ENSG00000247373	12_124066475_INS_ME_SVA	10.4489	2.95756e-17	1.11543e-13	1.46995	SVA_umary_SVA_556
ENSG00000149084	11_43877448_INS_ME_ALU	-10.2293	8.47908e-17	2.96944e-13	-0.846024	ALU_umary_ALU_8559	-8.84679	2.19e-17	8.66e-13	-7.16802
ENSG00000172113	3_48372326_INS_ME_ALU	-10.1008	1.57224e-16	5.13901e-13	-1.04758	ALU_umary_ALU_2337	-8.18708	2.91e-15	7.82e-11	-2.24928
ENSG00000263503	17_43670097_INS_ME_SVA	9.99724	2.58655e-16	7.92599e-13	1.2315	SVA_umary_SVA_705
ENSG00000264070	17_44176406_DEL_ME_ALU	9.63206	1.50092e-15	4.32874e-12	1.1596	DEL_pindel_45690
ENSG00000214425	17_43660611_INS_ME_SVA	-9.41628	4.24683e-15	1.15677e-11	-1.33009	SVA_umary_SVA_704	-7.01056	8.96e-12	1.11e-07	-0.170014
ENSG00000214401	17_43670097_INS_ME_SVA	9.34822	5.8959e-15	1.52142e-11	1.19184	SVA_umary_SVA_705
ENSG00000262539	17_43670097_INS_ME_SVA	9.28677	7.92914e-15	1.94379e-11	1.34544	SVA_umary_SVA_705
ENSG00000256274	12_11258537_DEL_ME_ALU	-8.91083	4.85327e-14	1.1331e-10	-1.054	DEL_pindel_35469	-10.3997	8.41e-23	8.06e-18	-0.0136462
ENSG00000166140	15_41100332_INS_ME_ALU	-8.68028	1.47201e-13	3.16121e-10	-0.734326	ALU_umary_ALU_10654	-7.96073	1.46e-14	3.39e-10	-1.8799
ENSG00000262539	17_43660611_INS_ME_SVA	8.67873	1.48296e-13	3.16121e-10	1.41411	SVA_umary_SVA_704
ENSG00000263503	17_43660611_INS_ME_SVA	8.66649	1.57291e-13	3.21326e-10	1.24701	SVA_umary_SVA_704
ENSG00000214401	17_43660611_INS_ME_SVA	8.56747	2.53146e-13	4.96459e-10	1.23961	SVA_umary_SVA_704
ENSG00000264070	17_43660611_INS_ME_SVA	8.49904	3.51637e-13	6.63093e-10	1.36997	SVA_umary_SVA_704
ENSG00000272864	1_75192907_INS_ME_LINE1	-8.41503	5.26213e-13	9.55545e-10	-0.758523	L1_umary_LINE1_61
ENSG00000236297	3_193354175_INS_ME_LINE1	8.32257	8.19678e-13	1.43529e-09	0.919602	L1_umary_LINE1_769	5.35942	1.35e-07	0.000473831	0.101068
ENSG00000256039	12_10703501_DEL_ME_ALU	8.15584	1.82034e-12	3.07756e-09	0.963719	DEL_pindel_35464	8.13204	4.32e-15	1.12e-10	2.76434
ENSG00000139921	14_51719000_INS_ME_ALU	7.97041	4.40982e-12	7.20698e-09	0.49718	ALU_umary_ALU_10302	5.5128	6.02e-08	0.000241651	1.85163
ENSG00000255320	11_65984338_INS_ME_ALU	7.9075	5.94987e-12	9.41019e-09	0.913548	ALU_umary_ALU_8622	6.62153	1.04e-10	9.86e-07	0.14106
ENSG00000264070	17_43670097_INS_ME_SVA	7.87998	6.78185e-12	1.03909e-08	1.20387	SVA_umary_SVA_705
ENSG00000127249	3_193354175_INS_ME_LINE1	-7.85908	7.49042e-12	1.11287e-08	-0.854361	L1_umary_LINE1_769
ENSG00000229358	7_32831241_INS_ME_ALU	7.80135	9.85409e-12	1.42099e-08	1.20848	ALU_umary_ALU_5939	10.5485	2.39e-23	2.49e-18	0.146378
ENSG00000165934	14_92619420_INS_ME_SVA	-7.72019	1.44815e-11	2.02861e-08	-0.552715	SVA_umary_SVA_615
ENSG00000204650	17_44223917_DEL_ME_ALU	7.71212	1.50459e-11	2.04885e-08	0.762665	DEL_pindel_45694
ENSG00000159314	17_44223917_DEL_ME_ALU	-7.70637	1.54618e-11	2.04885e-08	-0.585875	DEL_pindel_45694
ENSG00000135951	2_99752980_DEL_ME_ALU	7.53887	3.4135e-11	4.40422e-08	0.868509	DEL_pindel_4252	4.62762	4.87e-06	0.00828908	0.263846
ENSG00000135951	2_99752980_DEL_ME_ALU	7.53887	3.4135e-11	4.40422e-08	0.868509	DEL_pindel_4252	4.62762	4.87e-06	0.00828908	0.263846
ENSG00000229759	3_48372326_INS_ME_ALU	7.49201	4.25756e-11	5.35241e-08	1.01529	ALU_umary_ALU_2337	7.09182	5.3e-12	6.94e-08	0.32037
ENSG00000175611	9_98696746_INS_ME_ALU	7.34534	8.48548e-11	1.04009e-07	1.17664	ALU_umary_ALU_7578	9.24263	1.03e-18	5.15e-14	0.64179
ENSG00000226278	7_55851357_INS_ME_ALU	7.20592	1.62995e-10	1.94914e-07	0.981225	ALU_umary_ALU_6059
ENSG00000216901	6_28190207_DEL_ME_ALU	7.19771	1.69366e-10	1.97711e-07	1.00374	DEL_pindel_18625	8.84275	2.26e-17	8.9e-13	0.0567199
ENSG00000273014	7_32831241_INS_ME_ALU	7.18789	1.77312e-10	1.99211e-07	1.04133	ALU_umary_ALU_5939
ENSG00000238083	17_44223917_DEL_ME_ALU	7.18613	1.78777e-10	1.99211e-07	0.918036	DEL_pindel_45694	9.87649	6.46e-21	4.68e-16	1.62171
ENSG00000143228	1_163314443_INS_ME_ALU	-7.14303	2.18593e-10	2.38165e-07	-0.302396	ALU_umary_ALU_556	-4.51801	8.03e-06	0.0120747	-1.22473
ENSG00000270081	2_128638904_INS_ME_ALU	-7.13387	2.28128e-10	2.4315e-07	-0.590919	ALU_umary_ALU_1516
ENSG00000227354	13_79860997_INS_ME_ALU	7.09608	2.72026e-10	2.8377e-07	1.29001
ENSG00000255374	12_11258537_DEL_ME_ALU	-7.0253	3.77988e-10	3.86091e-07	-0.919955	DEL_pindel_35469	-6.03347	3.4e-09	2.09e-05	-0.00644377
ENSG00000204650	17_43670097_INS_ME_SVA	7.00413	4.17011e-10	4.17258e-07	0.822788	SVA_umary_SVA_705
ENSG00000271335	10_35593222_DEL_ME_ALU	6.99109	4.42997e-10	4.34394e-07	0.743141	DEL_pindel_30759
ENSG00000185290	7_55851357_INS_ME_ALU	6.97475	4.77845e-10	4.59377e-07	0.935084	ALU_umary_ALU_6059
ENSG00000120071	17_44223917_DEL_ME_ALU	6.95176	5.31547e-10	5.01177e-07	0.815968	DEL_pindel_45694	4.29832	2.12e-05	0.0245999	1.10388
ENSG00000159314	17_43670097_INS_ME_SVA	-6.86714	7.85913e-10	7.27028e-07	-0.624228	SVA_umary_SVA_705
ENSG00000135318	6_86144311_DEL_ME_ALU	-6.80079	1.06694e-09	9.68723e-07	-1.06129	DEL_pindel_19649	-8.9519	9.81e-18	4.17e-13	-1.74379
ENSG00000204650	17_44176406_DEL_ME_ALU	6.73922	1.41578e-09	1.26208e-06	0.69257	DEL_pindel_45690
ENSG00000238083	17_44176406_DEL_ME_ALU	6.72046	1.54301e-09	1.35094e-06	0.869453	DEL_pindel_45690	10.2313	3.45e-22	3.02e-17	1.72601
ENSG00000159314	17_44176406_DEL_ME_ALU	-6.61386	2.51257e-09	2.1612e-06	-0.525602	DEL_pindel_45690
ENSG00000235821	6_29818872_INS_ME_ALU	6.60516	2.61429e-09	2.20993e-06	0.923261	ALU_umary_ALU_5053	7.06487	6.31e-12	8.12e-08	0.07266
ENSG00000120071	17_44176406_DEL_ME_ALU	6.56015	3.20929e-09	2.66692e-06	0.776772	DEL_pindel_45690	4.13966	4.17e-05	0.0395713	1.10109
ENSG00000259363	15_100343324_INS_ME_ALU	6.47747	4.67193e-09	3.81767e-06	1.06382	ALU_umary_ALU_10919
ENSG00000116791	1_75192907_INS_ME_LINE1	-6.45296	5.22061e-09	4.19609e-06	-0.645585	L1_umary_LINE1_61	-11.0791	2.47e-25	3.54e-20	-8.57405
ENSG00000238083	17_43670097_INS_ME_SVA	6.3796	7.2723e-09	5.75087e-06	0.972032	SVA_umary_SVA_705
ENSG00000228638	3_48372326_INS_ME_ALU	-6.32498	9.30032e-09	7.23786e-06	-0.685435	ALU_umary_ALU_2337	-8.47655	3.51e-16	1.13e-11	-0.434186
ENSG00000215571	13_21894780_INS_ME_ALU	-6.317	9.63965e-09	7.38472e-06	-0.5459	ALU_umary_ALU_9602
ENSG00000237004	7_32831241_INS_ME_ALU	6.25796	1.25637e-08	9.47668e-06	1.06521	ALU_umary_ALU_5939	5.49032	6.78e-08	0.000266823	0.0669483
ENSG00000226278	7_56088741_INS_ME_ALU	6.24906	1.30749e-08	9.7096e-06	1.04497
ENSG00000261575	17_44223917_DEL_ME_ALU	6.24577	1.32685e-08	9.7096e-06	0.895627	DEL_pindel_45694	4.25894	2.51e-05	0.0277835	0.0402043
ENSG00000145476	4_187093487_INS_ME_ALU	6.153	2.00772e-08	1.4476e-05	0.620546	ALU_umary_ALU_4005
ENSG00000120071	17_43670097_INS_ME_SVA	6.14259	2.10293e-08	1.49427e-05	0.859604	SVA_umary_SVA_705
ENSG00000204650	17_43660611_INS_ME_SVA	6.13052	2.21889e-08	1.55414e-05	0.818855	SVA_umary_SVA_704
ENSG00000136682	2_114222078_INS_ME_ALU	6.10313	2.50612e-08	1.7306e-05	0.58647	ALU_umary_ALU_1442
ENSG00000159314	17_43660611_INS_ME_SVA	-6.08414	2.72635e-08	1.85653e-05	-0.625943	SVA_umary_SVA_704
ENSG00000145476	4_187098241_INS_ME_ALU	6.02285	3.57591e-08	2.40169e-05	0.603992	ALU_umary_ALU_4006
ENSG00000196301	6_32537048_INS_ME_ALU	6.01849	3.6454e-08	2.41527e-05	0.744969
ENSG00000245958	4_120244573_DEL_ME_ALU	-5.93691	5.22127e-08	3.41325e-05	-0.733852
ENSG00000166896	12_58458223_INS_ME_ALU	5.90231	6.07727e-08	3.92056e-05	0.505844	ALU_umary_ALU_9236	5.69064	2.31e-08	0.000107858	0.921096
ENSG00000185290	7_56088741_INS_ME_ALU	5.89391	6.30512e-08	4.01472e-05	0.975487
ENSG00000272556	7_45789213_INS_ME_ALU	-5.86167	7.26026e-08	4.56363e-05	-0.64936	ALU_umary_ALU_6006
ENSG00000125885	20_5943000_DEL_ME_ALU	-5.81358	8.95537e-08	5.55789e-05	-0.503985	DEL_pindel_49508	-8.5172	2.6e-16	8.56e-12	-1.00547
ENSG00000115902	2_65163783_INS_ME_ALU	-5.80352	9.35641e-08	5.73419e-05	-0.341903	ALU_umary_ALU_1256	-6.25453	9.44e-10	6.86e-06	-2.96657
ENSG00000110660	11_107788410_INS_ME_SVA	-5.77054	1.07988e-07	6.53645e-05	-0.65434	SVA_umary_SVA_519
ENSG00000229391	6_32537048_INS_ME_ALU	5.75166	1.17206e-07	7.00789e-05	0.698842
ENSG00000110906	12_109887650_INS_ME_ALU	-5.72371	1.32296e-07	7.8149e-05	-0.785771
ENSG00000104055	15_43660437_DEL_ME_ALU	5.71891	1.35073e-07	7.88393e-05	0.661115
ENSG00000119718	14_75499581_INS_ME_ALU	5.69953	1.46875e-07	8.4719e-05	0.435168	ALU_umary_ALU_10401	6.28843	7.73e-10	5.75e-06	1.70607
ENSG00000229391	6_32571348_DEL_ME_ALU	5.69068	1.526e-07	8.69981e-05	0.715076
ENSG00000151690	2_191478714_INS_ME_LINE1	-5.63186	1.96603e-07	0.000110796	-0.639055	L1_umary_LINE1_477	-7.67334	1.09e-13	2.1e-09	-1.28264
ENSG00000206344	6_31211630_DEL_ME_SVA	5.6249	2.02579e-07	0.000112867	0.599075
ENSG00000166321	10_74798385_DEL_ME_ALU	-5.61795	2.08714e-07	0.000114978	-1.00284
ENSG00000166896	12_58359071_INS_ME_ALU	5.6017	2.23787e-07	0.000121912	0.488678	ALU_umary_ALU_9234	6.60605	1.14e-10	1.07e-06	1.02923
ENSG00000242588	7_128215395_INS_ME_SVA	5.58741	2.37924e-07	0.000128189	0.523188	SVA_umary_SVA_355
ENSG00000256274	12_11179038_INS_ME_ALU	-5.56164	2.65657e-07	0.000141575	-0.789372	ALU_umary_ALU_8998
ENSG00000261575	17_43670097_INS_ME_SVA	5.55025	2.78914e-07	0.000147042	0.942325	SVA_umary_SVA_705
ENSG00000164484	6_130614798_INS_ME_ALU	-5.53436	2.9848e-07	0.000155683	-0.778612	ALU_umary_ALU_5583	-9.56084	8.3e-20	4.96e-15	-1.53249
ENSG00000261575	17_44176406_DEL_ME_ALU	5.5147	3.24579e-07	0.000167514	0.80968	DEL_pindel_45690	4.80084	2.17e-06	0.00443307	0.0466208
ENSG00000171928	17_18791153_DEL_ME_SVA	-5.47597	3.82689e-07	0.000195447	-0.332105
ENSG00000226824	7_66078316_INS_ME_ALU	5.4588	4.11605e-07	0.000208047	0.92071
ENSG00000205038	8_110370886_INS_ME_ALU	5.44853	4.29916e-07	0.000215085	0.750612	ALU_umary_ALU_7040
ENSG00000160294	21_47707049_INS_ME_ALU	5.41343	4.98719e-07	0.000242197	0.621782
ENSG00000160294	21_47707049_INS_ME_LINE1	5.41343	4.98719e-07	0.000242197	0.621782
ENSG00000156261	21_30234676_DEL_ME_ALU	5.41333	4.98926e-07	0.000242197	0.757895
ENSG00000109667	4_9952309_DEL_ME_ALU	5.39348	5.42539e-07	0.000260786	0.662911
ENSG00000255374	12_11242400_INS_ME_ALU	-5.35032	6.50602e-07	0.000309693	-0.585474
ENSG00000197563	18_59713734_INS_ME_ALU	-5.32852	7.12935e-07	0.000336101	-0.498154	ALU_umary_ALU_11754	-7.94891	1.59e-14	3.66e-10	-0.328061
ENSG00000225697	3_48746044_INS_ME_ALU	5.28542	8.53868e-07	0.000398708	0.662615	ALU_umary_ALU_2340
ENSG00000250412	4_120639904_INS_ME_ALU	-5.27622	8.87302e-07	0.000409418	-0.534801	ALU_umary_ALU_3643
ENSG00000138346	10_70272110_DEL_ME_ALU	-5.27456	8.93506e-07	0.000409418	-0.298015	DEL_pindel_31296	-4.60651	5.37e-06	0.00891222	-0.784985
ENSG00000120071	17_43660611_INS_ME_SVA	5.24257	1.0209e-06	0.00046346	0.833137	SVA_umary_SVA_704
ENSG00000196735	6_32593707_DEL_ME_ALU	5.17833	1.33273e-06	0.000599473	0.71568
ENSG00000139921	14_51601414_DEL_ME_ALU	5.17374	1.35824e-06	0.000605394	0.455023
ENSG00000248275	5_180702830_INS_ME_ALU	-5.15929	1.44184e-06	0.000636866	-0.758404	ALU_umary_ALU_4911
ENSG00000011523	2_65163783_INS_ME_ALU	-5.15515	1.46669e-06	0.000642055	-0.337946	ALU_umary_ALU_1256
ENSG00000002587	4_10722293_INS_ME_ALU	5.14383	1.53679e-06	0.000666792	0.413406	ALU_umary_ALU_3085
ENSG00000146243	6_79723801_INS_ME_ALU	5.11392	1.73827e-06	0.000747592	0.673388	ALU_umary_ALU_5314	4.13736	4.21e-05	0.0398331	0.172589
ENSG00000138185	10_97668538_INS_ME_ALU	5.08004	1.99763e-06	0.00085167	0.588262	ALU_umary_ALU_8182	5.06956	5.88e-07	0.00157512	7.2518
ENSG00000196126	6_32593707_DEL_ME_ALU	5.05623	2.20215e-06	0.000930768	0.666857
ENSG00000181126	6_29905139_INS_ME_LINE1	5.03815	2.37096e-06	0.000993553	1.31759
ENSG00000111254	12_4742915_INS_ME_SVA	-4.99754	2.79746e-06	0.0011561	-0.749731	SVA_umary_SVA_532	-6.1969	1.32e-09	9.2e-06	-0.374565
ENSG00000272864	1_75192907_INS_ME_ALU	-4.99679	2.80601e-06	0.0011561	-0.694541
ENSG00000156510	10_70973334_INS_ME_SVA	4.99153	2.86655e-06	0.0011712	0.613112	SVA_umary_SVA_452	7.86541	2.86e-14	6.24e-10	0.0243387
ENSG00000182397	15_100343324_INS_ME_ALU	4.9811	2.99062e-06	0.00121179	0.794035	ALU_umary_ALU_10919
ENSG00000238083	17_43660611_INS_ME_SVA	4.97607	3.05227e-06	0.00122635	0.881043	SVA_umary_SVA_704
ENSG00000151725	4_185651677_INS_ME_ALU	-4.97411	3.07656e-06	0.00122635	-0.559457	ALU_umary_ALU_3997	-9.64228	4.32e-20	2.72e-15	-4.69751
ENSG00000237541	6_32488709_INS_ME_ALU	4.95231	3.36061e-06	0.00132877	1.06428
ENSG00000243679	7_128215395_INS_ME_SVA	4.94365	3.48044e-06	0.00136514	0.72744	SVA_umary_SVA_355
ENSG00000230188	9_37596348_INS_ME_ALU	4.92462	3.75851e-06	0.00146251	0.754022	ALU_umary_ALU_7420
ENSG00000232629	6_32514612_INS_ME_SVA	-4.89194	4.28732e-06	0.00165514	-1.04738	SVA_umary_SVA_280
ENSG00000109667	4_9956829_DEL_ME_ALU	4.87716	4.54959e-06	0.00174267	0.642496
ENSG00000250412	4_120244573_DEL_ME_ALU	4.87123	4.65916e-06	0.00177081	0.62439
ENSG00000234536	7_45789213_INS_ME_ALU	-4.86568	4.76416e-06	0.00179678	-0.565143	ALU_umary_ALU_6006
ENSG00000251474	3_129136669_INS_ME_ALU	4.84869	5.09963e-06	0.00190862	0.653693	ALU_umary_ALU_2698
ENSG00000243302	7_128215395_INS_ME_SVA	4.83617	5.36164e-06	0.00199148	0.513912	SVA_umary_SVA_355
ENSG00000143079	1_112992009_INS_ME_ALU	-4.82488	5.60886e-06	0.00206765	-0.488686	ALU_umary_ALU_454	-5.18581	3.28e-07	0.000981931	-0.449458
ENSG00000196284	6_45260479_INS_ME_ALU	-4.81067	5.93606e-06	0.00217193	-0.587998	ALU_umary_ALU_5132	-4.47235	9.85e-06	0.014085	-0.212905
ENSG00000232629	6_32589834_INS_ME_ALU	-4.79793	6.24508e-06	0.00225683	-0.933567	ALU_umary_ALU_5072
ENSG00000232629	6_32537048_INS_ME_ALU	4.79732	6.26016e-06	0.00225683	0.640628
ENSG00000059691	4_152340722_DEL_ME_LINE1	4.78417	6.59628e-06	0.00236065	0.340357	DEL_pindel_13645
ENSG00000261575	17_43660611_INS_ME_SVA	4.7795	6.71998e-06	0.00238749	0.914458	SVA_umary_SVA_704
ENSG00000204282	17_75936005_INS_ME_ALU	-4.76957	6.99015e-06	0.00246561	-0.561895	ALU_umary_ALU_11462
ENSG00000011376	3_45542662_INS_ME_ALU	4.74895	7.58566e-06	0.00265655	0.301133	ALU_umary_ALU_2325
ENSG00000250413	4_9952309_DEL_ME_ALU	4.67844	1.0017e-05	0.00348316	0.566399
ENSG00000187987	6_28190207_DEL_ME_ALU	4.66887	1.04008e-05	0.00359112	0.649474	DEL_pindel_18625	5.87081	8.54e-09	4.6091e-05	0.0883214
ENSG00000137054	9_37596348_INS_ME_ALU	-4.66303	1.06417e-05	0.00364862	-0.419062	ALU_umary_ALU_7420	-7.57465	2.13e-13	3.88e-09	-1.69279
ENSG00000172673	6_129045852_INS_ME_ALU	-4.65326	1.10571e-05	0.00376473	-0.943466	ALU_umary_ALU_5575
ENSG00000273340	6_29818872_INS_ME_ALU	4.64792	1.12906e-05	0.0038177	0.622972	ALU_umary_ALU_5053
ENSG00000247157	12_11179038_INS_ME_ALU	4.63877	1.17019e-05	0.00392876	0.579976	ALU_umary_ALU_8998
ENSG00000082781	3_124568685_INS_ME_ALU	-4.63709	1.17793e-05	0.00392876	-0.734878	ALU_umary_ALU_2682
ENSG00000204138	1_28745559_INS_ME_ALU	-4.59752	1.37444e-05	0.00455322	-0.45028
ENSG00000179344	6_32537048_INS_ME_ALU	-4.5595	1.59307e-05	0.00524206	-0.561547
ENSG00000158716	1_160018017_INS_ME_ALU	4.53863	1.72699e-05	0.00564484	0.817008
ENSG00000224497	20_34458566_INS_ME_ALU	4.53309	1.76431e-05	0.00571251	0.98577	ALU_umary_ALU_12145	5.1143	4.71e-07	0.00131606	0.114384
ENSG00000232629	6_32571348_DEL_ME_ALU	4.53211	1.771e-05	0.00571251	0.63103
ENSG00000230795	6_29818872_INS_ME_ALU	4.52745	1.80315e-05	0.00577821	0.613238	ALU_umary_ALU_5053
ENSG00000256274	12_11242400_INS_ME_ALU	-4.51508	1.89122e-05	0.00602107	-0.509609
ENSG00000196867	19_57023579_INS_ME_ALU	4.50159	1.99202e-05	0.00630108	0.620429	ALU_umary_ALU_11997	7.49329	3.71e-13	6.37e-09	0.184322
ENSG00000215571	13_21899453_INS_ME_ALU	-4.48335	2.13662e-05	0.00671515	-0.611739	ALU_umary_ALU_9603
ENSG00000121895	4_39031090_DEL_ME_ALU	-4.46808	2.26539e-05	0.00707451	-0.497583	DEL_pindel_11600	-7.34212	1.02e-12	1.59e-08	-1.99486
ENSG00000230715	7_128215395_INS_ME_SVA	4.45999	2.33666e-05	0.00722703	0.649715	SVA_umary_SVA_355
ENSG00000179988	10_124736004_INS_ME_ALU	4.4592	2.34371e-05	0.00722703	0.39546	ALU_umary_ALU_8297
ENSG00000270000	14_74942158_INS_ME_ALU	4.43811	2.54043e-05	0.00778468	0.561814	ALU_umary_ALU_10400
ENSG00000196981	3_122138446_DEL_ME_ALU	4.42835	2.63675e-05	0.00802965	0.494558	DEL_pindel_9246	10.2343	3.36e-22	2.95e-17	0.197782
ENSG00000196981	3_122138446_DEL_ME_ALU	4.42835	2.63675e-05	0.00802965	0.494558	DEL_pindel_9246	10.2343	3.36e-22	2.95e-17	0.197782
ENSG00000196735	6_32540776_INS_ME_ALU	-4.42273	2.69382e-05	0.0081528	-0.828695
ENSG00000248280	4_120244573_DEL_ME_ALU	4.41484	2.77592e-05	0.00834972	0.701729
ENSG00000272236	6_29818872_INS_ME_ALU	4.40461	2.88599e-05	0.00861826	0.659242	ALU_umary_ALU_5053
ENSG00000250413	4_9956829_DEL_ME_ALU	4.4033	2.90035e-05	0.00861826	0.564899
ENSG00000196126	6_32589567_INS_ME_LINE1	-4.38295	3.1331e-05	0.00925378	-0.752446
ENSG00000224389	6_32537048_INS_ME_ALU	4.3665	3.33438e-05	0.00975342	0.480208
ENSG00000236624	1_46366125_DEL_ME_ALU	-4.36589	3.34205e-05	0.00975342	-0.588012	DEL_pindel_585
ENSG00000245958	4_120639904_INS_ME_ALU	4.33192	3.79893e-05	0.0110212	0.462168	ALU_umary_ALU_3643
ENSG00000253893	8_8920127_INS_ME_ALU	-4.33035	3.82146e-05	0.0110213	-0.566416	ALU_umary_ALU_6560
ENSG00000204463	6_31439016_INS_ME_ALU	4.30463	4.20901e-05	0.012068	0.307775	ALU_umary_ALU_5064
ENSG00000108379	17_44223917_DEL_ME_ALU	4.29601	4.34717e-05	0.0123649	0.674703	DEL_pindel_45694
ENSG00000231389	6_33030310_INS_ME_SVA	-4.29402	4.37964e-05	0.0123649	-0.601017	SVA_umary_SVA_282	-7.06774	6.19e-12	7.98e-08	-94.5469
ENSG00000196735	6_32488709_INS_ME_ALU	-4.2935	4.38822e-05	0.0123649	-0.902021
ENSG00000116791	1_75192907_INS_ME_ALU	-4.27792	4.65153e-05	0.0129979	-0.615475
ENSG00000204520	6_31439016_INS_ME_ALU	-4.2771	4.66589e-05	0.0129979	-0.409665	ALU_umary_ALU_5064
ENSG00000152601	3_152053972_INS_ME_ALU	4.26735	4.83878e-05	0.0134034	0.733076	ALU_umary_ALU_2814	4.05908	5.83e-05	0.0498203	7.14968
ENSG00000231259	2_87407702_INS_ME_LINE1	-4.26247	4.92771e-05	0.0135731	-0.493495	L1_umary_LINE1_353
ENSG00000205281	15_83275281_DEL_ME_ALU	4.24666	5.22658e-05	0.0143159	0.562195
ENSG00000261560	16_12002336_DEL_ME_ALU	4.23649	5.42785e-05	0.0147846	0.68158
ENSG00000249244	4_120244573_DEL_ME_ALU	4.23024	5.55533e-05	0.0150482	0.559226
ENSG00000230628	1_234805728_INS_ME_ALU	-4.22768	5.60829e-05	0.0151082	-0.398942	ALU_umary_ALU_884	-6.38074	4.46e-10	3.56e-06	-0.167685
ENSG00000146733	7_56088741_INS_ME_ALU	4.22338	5.69843e-05	0.0152671	0.546875
ENSG00000264164	17_30436746_DEL_ME_ALU	4.21298	5.92248e-05	0.0157812	0.625226
ENSG00000123200	13_46647748_INS_ME_ALU	4.19612	6.30361e-05	0.0167059	0.297452	ALU_umary_ALU_9748
ENSG00000251634	5_71143973_INS_ME_LINE1	-4.1909	6.42612e-05	0.016939	-0.99681
ENSG00000204642	6_29818872_INS_ME_ALU	-4.18689	6.52203e-05	0.0170999	-0.295433	ALU_umary_ALU_5053
ENSG00000272221	6_31211630_DEL_ME_SVA	-4.17598	6.78959e-05	0.0177059	-0.708513
ENSG00000204525	6_31211630_DEL_ME_SVA	-4.17456	6.82538e-05	0.0177059	-0.5636
ENSG00000224429	13_21894780_INS_ME_ALU	-4.16677	7.02385e-05	0.0181249	-0.403222	ALU_umary_ALU_9602	-8.9298	1.16e-17	4.87e-13	-0.319969
ENSG00000224316	7_66078316_INS_ME_ALU	-4.16412	7.09273e-05	0.0182068	-0.611965
ENSG00000127838	2_218180772_INS_ME_ALU	4.14961	7.48098e-05	0.0191034	0.344279	ALU_umary_ALU_1985
ENSG00000173915	10_105097539_DEL_ME_ALU	-4.14048	7.73566e-05	0.0196514	-0.317863	DEL_pindel_31897
ENSG00000108379	17_44176406_DEL_ME_ALU	4.12628	8.14853e-05	0.0205935	0.645438	DEL_pindel_45690
ENSG00000185829	17_44223917_DEL_ME_ALU	4.11351	8.53804e-05	0.0214673	0.608282	DEL_pindel_45694
ENSG00000186952	5_110085922_INS_ME_ALU	4.11059	8.62956e-05	0.021568	0.727826	ALU_umary_ALU_4571
ENSG00000223534	6_32589834_INS_ME_ALU	-4.10943	8.6661e-05	0.021568	-0.67654	ALU_umary_ALU_5072
ENSG00000214922	6_29818872_INS_ME_ALU	4.10456	8.82122e-05	0.0218432	0.464715	ALU_umary_ALU_5053
ENSG00000212125	12_11258537_DEL_ME_ALU	-4.08282	9.54796e-05	0.023524	-0.546363	DEL_pindel_35469
ENSG00000246250	11_43877448_INS_ME_ALU	-4.07577	9.79558e-05	0.0240134	-0.348236	ALU_umary_ALU_8559
ENSG00000196735	6_32589567_INS_ME_LINE1	-4.06871	0.000100499	0.0245142	-0.744905
ENSG00000181109	11_5720472_DEL_ME_ALU	4.06533	0.000101739	0.0246223	0.905446
ENSG00000196810	4_1301833_INS_ME_ALU	4.06477	0.000101946	0.0246223	0.338861	ALU_umary_ALU_3062
ENSG00000179344	6_32540776_INS_ME_ALU	-4.06218	0.000102907	0.0246449	-0.765096
ENSG00000078269	6_159166302_INS_ME_ALU	-4.06181	0.000103045	0.0246449	-0.609283	ALU_umary_ALU_5728
ENSG00000249684	5_177163085_INS_ME_ALU	4.05476	0.000105711	0.0251597	0.906457
ENSG00000181074	11_5720472_DEL_ME_ALU	4.04951	0.000107736	0.0255179	0.750446
ENSG00000118197	1_200576196_INS_ME_ALU	4.04326	0.000110199	0.0259367	0.916767	ALU_umary_ALU_737
ENSG00000270863	12_11179038_INS_ME_ALU	4.04235	0.000110562	0.0259367	0.592303	ALU_umary_ALU_8998
ENSG00000185829	17_43670097_INS_ME_SVA	4.03585	0.000113186	0.026329	0.685959	SVA_umary_SVA_705
ENSG00000163913	3_129136669_INS_ME_ALU	-4.03555	0.000113309	0.026329	-0.807804	ALU_umary_ALU_2698
ENSG00000196126	6_32537048_INS_ME_ALU	4.02555	0.000117473	0.0271678	0.484829
ENSG00000259877	16_89281698_INS_ME_ALU	-4.01836	0.000120555	0.0277497	-0.849108	ALU_umary_ALU_11171	-4.65038	4.39e-06	0.00765363	-0.113702
ENSG00000204403	11_104786608_INS_ME_ALU	4.0144	0.000122285	0.0279073	0.435465	ALU_umary_ALU_8813
ENSG00000151470	4_130216516_DEL_ME_LINE1	4.01419	0.000122378	0.0279073	0.4554
ENSG00000145220	4_4014435_INS_ME_SVA	-4.01272	0.000123026	0.0279251	-0.271005	SVA_umary_SVA_204
ENSG00000196301	6_32571348_DEL_ME_ALU	3.99767	0.000129864	0.0293414	0.556497
ENSG00000171234	4_70096941_INS_ME_ALU	-3.99242	0.00013233	0.0297615	-0.489369	ALU_umary_ALU_3378
ENSG00000156042	10_74798385_DEL_ME_ALU	-3.98364	0.000136564	0.0305734	-0.607135
ENSG00000198496	17_41486964_INS_ME_SVA	-3.95566	0.000150924	0.0336348	-1.00484	SVA_umary_SVA_702
ENSG00000145246	4_47496529_INS_ME_ALU	-3.95403	0.000151804	0.0336779	-0.300075	ALU_umary_ALU_3274
ENSG00000066379	6_29905139_INS_ME_LINE1	3.95252	0.000152624	0.0337073	0.657623
ENSG00000204525	6_31284580_INS_ME_LINE1	-3.94181	0.000158559	0.0348609	-0.618955
ENSG00000163378	3_68870490_DEL_ME_ALU	3.93283	0.000163706	0.0357562	0.353205	DEL_pindel_8364
ENSG00000183648	14_92619420_INS_ME_SVA	-3.93217	0.000164089	0.0357562	-0.463092	SVA_umary_SVA_615	-9.02178	5.73e-18	2.53e-13	-7.59798
ENSG00000115423	2_84590146_INS_ME_ALU	3.92973	0.000165513	0.0359068	0.490619	ALU_umary_ALU_1350
ENSG00000185829	17_44176406_DEL_ME_ALU	3.92018	0.000171219	0.0369811	0.577751	DEL_pindel_45690
ENSG00000129317	12_44139571_INS_ME_ALU	3.91796	0.000172577	0.0371108	0.51674	ALU_umary_ALU_9179
ENSG00000237541	6_32540776_INS_ME_ALU	3.91241	0.000176004	0.0376825	0.785729
ENSG00000189362	2_191478714_INS_ME_LINE1	3.90233	0.000182394	0.0388809	0.504235	L1_umary_LINE1_477
ENSG00000197217	8_23491358_DEL_ME_ALU	-3.90073	0.000183429	0.0389322	-0.484381
ENSG00000144791	3_45542662_INS_ME_ALU	3.89554	0.000186826	0.0394015	0.31237	ALU_umary_ALU_2325
ENSG00000204301	6_32688595_INS_ME_ALU	3.8942	0.000187713	0.0394015	0.454977	ALU_umary_ALU_5077
ENSG00000272979	2_191478714_INS_ME_LINE1	3.89369	0.000188051	0.0394015	0.704828	L1_umary_LINE1_477
ENSG00000116062	2_48276534_INS_ME_ALU	-3.89131	0.000189641	0.0395655	-0.376996	ALU_umary_ALU_1173
ENSG00000184384	11_95371587_INS_ME_ALU	3.88445	0.000194286	0.040363	0.371484	ALU_umary_ALU_8757
ENSG00000225234	2_3479251_INS_ME_ALU	-3.87784	0.000198866	0.0411402	-0.58286	ALU_umary_ALU_969
ENSG00000176826	7_55851357_INS_ME_ALU	3.87397	0.000201592	0.0415288	0.775228	ALU_umary_ALU_6059
ENSG00000269696	19_57023579_INS_ME_ALU	3.87167	0.000203235	0.041692	0.509098	ALU_umary_ALU_11997
ENSG00000043514	1_40354445_INS_ME_ALU	3.86418	0.000208659	0.0425472	0.879709
ENSG00000165730	10_70634338_DEL_ME_ALU	3.86353	0.000209139	0.0425472	0.6819
ENSG00000141293	17_46505002_INS_ME_ALU	-3.84633	0.00022215	0.0450074	-0.40936	ALU_umary_ALU_11333	-4.60827	5.32e-06	0.00885855	-2.17017
ENSG00000111254	12_4742915_INS_ME_ALU	-3.84427	0.000223765	0.0451481	-0.606343	ALU_umary_ALU_8956	-4.77282	2.47e-06	0.00491582	-0.320273
ENSG00000237541	6_32514612_INS_ME_SVA	-3.84066	0.000226613	0.0453582	-0.830104	SVA_umary_SVA_280
ENSG00000250116	2_46007205_INS_ME_ALU	3.8406	0.000226657	0.0453582	0.385662
ENSG00000159720	16_67513820_DEL_ME_ALU	-3.83545	0.000230778	0.0459952	-0.554057
ENSG00000119729	2_46007205_INS_ME_ALU	3.83209	0.000233507	0.0462164	0.495546
ENSG00000167220	18_44382723_DEL_ME_ALU	3.83177	0.000233773	0.0462164	0.878613	DEL_pindel_47157
ENSG00000259407	15_86224963_INS_ME_ALU	3.82411	0.000240118	0.0472801	0.597337	ALU_umary_ALU_10855
ENSG00000095794	10_34684478_DEL_ME_ALU	-3.81698	0.000246164	0.0482767	-0.37481	DEL_pindel_30726
ENSG00000162817	1_220954359_INS_ME_ALU	3.81066	0.000251653	0.0490719	1.00074	ALU_umary_ALU_818	7.9676	1.39e-14	3.25e-10	1.74972
ENSG00000225973	15_55702249_INS_ME_ALU	-3.81001	0.00025222	0.0490719	-0.868214	ALU_umary_ALU_10733
ENSG00000249839	15_43660437_DEL_ME_ALU	-3.80808	0.00025392	0.0492073	-0.509305

### Sheet: S4
Table S4 Primers for eQTL and sQTL cloning
pMEI	Gene	Experiment	ME type	ME size	Forward primer	Reverse primer
X_71123231_DEL_ME_ALU	FOXO4	eQTL	rAlu	307	ggggACAAGTTTGTACAAAAAAGCAGGCTctACTGTTCCCTGGGTAACTCC	ggggACCACTTTGTACAAGAAAGCTGGGTtTCTTGTCTCTTGCCAAATTAGCT
4_186382160_INS_ME_ALU	CASP3	eQTL	nrAlu	257	ggggACCACTTTGTACAAGAAAGCTGGGTtGGGAATCTTTCACGATCTGGAC	ggggACAAGTTTGTACAAAAAAGCAGGCTctAGGTACAGTCGGAAATCAGTGA
3_48746044_INS_ME_ALU	NCKIPSD	eQTL	nrAlu	281	ggggACCACTTTGTACAAGAAAGCTGGGTtTCTAAGGTCTCATATGTCCCCT	ggggACAAGTTTGTACAAAAAAGCAGGCTctTGAAAGAACCATGACTCAAGGA
11_100911793_INS_ME_ALU	PGR	eQTL	nrAlu	281	ggggACCACTTTGTACAAGAAAGCTGGGTtacttgtatgtttcagttccagca	ggggACAAGTTTGTACAAAAAAGCAGGCTctAAAAGCTATCCACTCTCCAGG
11_116845979_INS_ME_ALU	TAGLN	eQTL	nrAlu	280	ggggACAAGTTTGTACAAAAAAGCAGGCTctTTTAGCCCGAACGAGGACAT	ggggACCACTTTGTACAAGAAAGCTGGGTttgccaagtaaaagaaacaagtca
4_104214686_INS_ME_LINE1	BDH2	eQTL	nrL1	808	ggggACCACTTTGTACAAGAAAGCTGGGTtGGAGGTTCGGGGTGAGTAAT	ggggACAAGTTTGTACAAAAAAGCAGGCTctCCTTTTCCCACTCCATCTGG
1_40524704_INS_ME_ALU	CAP1	sQTL	nrAlu	280	ggggACAAGTTTGTACAAAAAAGCAGGCTctACTCCCACCAAGAGCAAAAA	ggggACCACTTTGTACAAGAAAGCTGGGTtAACTGGTGCATGTGCAAAAT
20_60731084_INS_ME_ALU	SS18L1	sQTL	nrAlu	280	ggggACAAGTTTGTACAAAAAAGCAGGCTctAGGGAGGCGCATCATTTTAT	ggggACCACTTTGTACAAGAAAGCTGGGTtATCAGGCCCTAGGTTCACAG
3_129184486_DEL_ME_ALU	IFFT122	sQTL	rAlu	292	ggggACAAGTTTGTACAAAAAAGCAGGCTctAAGTGGGAGGGGATTGAGAT	ggggACCACTTTGTACAAGAAAGCTGGGTtCCAGGATTTGGGAGTGAAGA
